# Data-driven inference of Boolean networks from transcriptomes to predict cellular differentiation and reprogramming

**DOI:** 10.1101/2024.10.21.618706

**Authors:** Stéphanie Chevalier, Julia Becker, Yujuan Gui, Vincent Noël, Cui Su, Sascha Jung, Laurence Calzone, Andrei Zinovyev, Antonio del Sol, Jun Pang, Lasse Sinkkonen, Thomas Sauter, Loïc Paulevé

## Abstract

Boolean networks provide robust explainable and predictive models of cellular dynamics, especially for cellular differentiation and fate decision processes. Yet, the construction of such models is extremely challenging, as it requires integrating prior knowledge with experimental observation of transcriptome, potentially relating thousands of genes. We present a general methodology, implemented in the software tool BoNesis, for the qualitative modeling of gene regulation behind the observed state changes from transcriptome data and prior knowledge of the gene regulatory network. BoNesis allows computing ensembles of Boolean networks, where each of them is able to reproduce the modeled differentiation process. We illustrate the scalability and versatility of BoNesis with two applications: the modeling of hematopoiesis from single-cell RNA-Seq data, and modeling the differentiation of bone marrow stromal cells into adipocytes and osteoblasts from bulk RNA-seq time series data. For this later case, we took advantage of ensemble modeling to predict combinations of reprogramming factors for trans-differentiation that are robust to model uncertainties due to variations in experimental replicates and choice of binarization method. Moreover, we performed an in silico assessment of the fidelity and efficiency of the reprogramming, and conducted preliminary experimental validation.
