## Supplementary Table 1 for "Data-driven inference of Boolean networks from transcriptomes to predict cellular differentiation and reprogramming"

### Sheet: RE1
gene		pval	fdr	stat	common_lang_effect_size	med_dif
Trp63	TRP63	1.45e-23	1.79e-19	10647	0.75041	1.4888	UP
Gm10076	GM10076	1.98e-14	8.12e-11	13408	0.685686	1.13133	UP
Csrp2	CSRP2	1.4e-09	3.44e-06	14157	0.668128	1.24122	UP
Mylk	MYLK	6.03e-09	1.06e-05	14443.5	0.661412	1.91288	UP
Prelp	PRELP	9.02e-08	0.000111	15299	0.641357	1.30116	UP
Emp2	EMP2	5.6e-06	0.002759	15901	0.627245	1.12191	UP
Cst3	CST3	2.89e-08	3.96e-05	15931	0.626541	1.09067	UP
Nid2	NID2	1.06e-07	0.000112	15980	0.625393	1	UP
Pdap1	PDAP1	1.91e-06	0.001383	16005	0.624807	1.12032	UP
Csrp1	CSRP1	3.83e-06	0.002049	16029	0.624244	1.29969	UP
Lmod1	LMOD1	3.76e-06	0.002049	16032	0.624174	1.31838	UP
Scd2	SCD2	2.92e-06	0.00189	16046	0.623845	1.15739	UP
Fermt2	FERMT2	6.31e-06	0.002878	16164	0.621079	1.13736	UP
Uba52	UBA52	9.62e-06	0.003822	16288	0.618172	1.11216	UP
Irf2bpl	IRF2BPL	1.88e-05	0.006089	16300	0.617891	1.77758	UP
Tmco1	TMCO1	7.51e-06	0.003304	16301.5	0.617856	1.23853	UP
Atp5k	ATP5K	9.54e-06	0.003822	16311	0.617633	1.13628	UP
Rps29	RPS29	5.39e-19	3.32e-15	16314	0.617563	1.05877	UP
Gm10260	GM10260	6.15e-06	0.002878	16440	0.614609	1.10505	UP
Rpl6	RPL6	4.01e-09	8.22e-06	16493	0.613367	1.06772	UP
Aebp1	AEBP1	2.16e-05	0.006499	16624	0.610296	1.12702	UP
Ppic	PPIC	6.39e-05	0.014581	16662	0.609405	1.10728	UP
Mif	MIF	1.09e-07	0.000112	16714	0.608186	1.07578	UP
Rpl36al	RPL36AL	1.29e-05	0.004969	16842	0.605185	1.07742	UP
Memo1	MEMO1	6.65e-05	0.014882	16865.5	0.604635	1.46829	UP
Rps28	RPS28	1.7e-08	2.61e-05	16867	0.604599	1.04313	UP
Dpysl3	DPYSL3	2.59e-05	0.007412	16920	0.603357	1	UP
Stmn2	STMN2	4.98e-05	0.012772	16964	0.602325	1	UP
Postn	POSTN	4.5e-07	0.000369	17012	0.6012	1	UP
Grb14	GRB14	2.83e-05	0.007921	17128	0.598481	1	UP
Cdc42ep3	CDC42EP3	0.000168	0.030352	17143	0.598129	1.68522	UP
Filip1l	FILIP1L	0.000145	0.02668	17149	0.597989	1.58968	UP
Lox	LOX	0.000173	0.030885	17196	0.596887	1.09043	UP
Tspan4	TSPAN4	0.000237	0.038386	17245.5	0.595726	1.40357	UP
Ddx21	DDX21	0.000257	0.041101	17248	0.595668	1.09692	UP
Tnc	TNC	1.58e-06	0.001213	17307	0.594285	1	UP
Serpine1	SERPINE1	0.000303	0.04659	17310	0.594214	1.84155	UP
Mettl1	METTL1	0.00011	0.02152	17392.5	0.59228	1	UP
Wdr70	WDR70	0.000215	0.036317	17424	0.591542	1	UP
Sdc3	SDC3	0.000232	0.038374	17483	0.590159	1	UP
Eif2s2	EIF2S2	0.000101	0.020355	17659.5	0.586021	1.0929	UP
Gstm5	GSTM5	0.000234	0.038374	17853	0.581485	1	UP
Rpl35	RPL35	4.63e-06	0.002373	17889	0.580641	1.0732	UP
Rpl24	RPL24	2.34e-06	0.001602	18010.5	0.577793	1.03717	UP
Rpl15	RPL15	3.79e-05	0.010146	18088	0.575976	1.04896	UP
Rpl10	RPL10	5.89e-05	0.014514	18096.5	0.575777	1.06828	UP
Sp4	SP4	3.48e-06	0.002042	18137	0.574828	1	UP
Rpl38	RPL38	1.95e-05	0.006149	18178	0.573867	1.05648	UP
Ibsp	IBSP	2.04e-05	0.006292	18345	0.569952	1	UP
Rps27	RPS27	3.88e-05	0.010158	18671	0.56231	1.05106	UP
Rpl18	RPL18	7.47e-05	0.015849	18716	0.561255	1.04082	UP
Marcks	MARCKS	0.000117	0.022313	18857.5	0.557938	1.05706	UP
Myl6	MYL6	3.01e-05	0.008249	18965	0.555418	1.04385	UP
Aspn	ASPN	0.000207	0.035484	19211	0.549651	1	UP
Oasl2	OASL2	1.62e-05	0.00554	24433	0.427235	1	DOWN
Fes	FES	6.34e-05	0.014581	24517.5	0.425254	1	DOWN
Ifi27l2a	IFI27L2A	1.43e-05	0.005122	24573.5	0.423942	1	DOWN
Trim30a	TRIM30A	1.68e-05	0.005602	24881.5	0.416721	1	DOWN
Ifi207	IFI207	1.46e-05	0.005122	24906	0.416147	1	DOWN
Rtp4	RTP4	1.44e-07	0.00013	25069	0.412326	1	DOWN
Isg15	ISG15	0.000207	0.035484	25395	0.404684	0.70445	DOWN
Mt2	MT2	8.86e-06	0.003763	25438	0.403676	1	DOWN
Ifi204	IFI204	0.000278	0.043322	25495	0.40234	0.618692	DOWN
Ifit1	IFIT1	1.47e-07	0.00013	25540	0.401285	1	DOWN
Eps8	EPS8	0.000121	0.022583	25643	0.39887	0.738937	DOWN
Bst2	BST2	0.000186	0.032664	25651.5	0.398671	0.574879	DOWN
Tmem59	TMEM59	0.000269	0.042511	25842	0.394205	0.901689	DOWN
Grina	GRINA	0.000118	0.022313	25901	0.392822	0.81065	DOWN
Nufip2	NUFIP2	0.000107	0.021341	25968	0.391251	0.612371	DOWN
Samd9l	SAMD9L	2.29e-05	0.006723	26092.5	0.388333	0.684373	DOWN
Plce1	PLCE1	6.21e-05	0.014581	26130	0.387454	0.5939	DOWN
Hmga2	HMGA2	8.96e-05	0.018709	26362	0.382015	0.815852	DOWN
Exoc4	EXOC4	1.35e-05	0.005035	26462.5	0.379659	0.602053	DOWN
Gm42418	GM42418	9.59e-05	0.019674	26509	0.378569	0.940606	DOWN
Oaz1	OAZ1	5.55e-05	0.013948	26606	0.376295	0.968414	DOWN
mt-Atp6	MT-ATP6	7.45e-05	0.015849	26689	0.374349	0.97231	DOWN
Vim	VIM	6.21e-05	0.014581	26802	0.371701	0.957531	DOWN
Ppp1r14b	PPP1R14B	6.77e-05	0.014882	27146	0.363636	0.915467	DOWN
Cdkn1a	CDKN1A	3.39e-06	0.002042	27182	0.362792	0.846963	DOWN
mt-Co2	MT-CO2	1.51e-10	4.65e-07	28477	0.332435	0.951939	DOWN

### Sheet: RE2
up_tcf7l2_trp63_down_sp1_dif
gene		pval	fdr	stat	common_lang_effect_size	med_dif
Uba52	UBA52	7.91e-44	9.42e-40	2211.5	0.914143	1.43178	UP
Gm10076	GM10076	1.13e-38	6.72e-35	5157.5	0.799771	1.14157	UP
Gm10260	GM10260	2.54e-20	1.01e-16	6486.5	0.748175	1.14247	UP
Trp63	TRP63	1.63e-14	3.88e-11	8399	0.673927	1	UP
Rpl35	RPL35	3.82e-19	1.14e-15	8757	0.660028	1.06314	UP
Eno1	ENO1	5.97e-10	7.9e-07	8859.5	0.656049	1.11662	UP
Rpl29	RPL29	9.46e-09	8.05e-06	8971.5	0.6517	1.2376	UP
Erh	ERH	3.98e-07	0.00019	9284	0.639568	1.89014	UP
Sparcl1	SPARCL1	1.41e-07	8.38e-05	9571.5	0.628407	1	UP
Lox	LOX	8.13e-08	5.38e-05	9636.5	0.625883	1.07148	UP
Lsm3	LSM3	1.96e-05	0.004321	9670	0.624583	2.13464	UP
mt-Nd6	MT-ND6	2.51e-05	0.00506	9745	0.621671	1.13865	UP
Angpt1	ANGPT1	3.1e-05	0.005596	9785	0.620118	2.14098	UP
Rpl39l	RPL39L	7.07e-05	0.010937	10076.5	0.608801	1.0398	UP
Hspe1-rs1	HSPE1-RS1	2.27e-07	0.000123	10167	0.605288	1	UP
Otor	OTOR	7.82e-09	7.77e-06	10170	0.605171	1	UP
S100a13	S100A13	0.00015	0.019284	10210.5	0.603599	1.09465	UP
Gstm2	GSTM2	0.00014	0.018132	10235	0.602648	1.70766	UP
Egr2	EGR2	0.000266	0.029642	10236.5	0.602589	1.16725	UP
Bloc1s1	BLOC1S1	1.54e-05	0.003742	10244	0.602298	1	UP
Hmgb1	HMGB1	1.38e-05	0.003431	10249	0.602104	1.05838	UP
Ccl2	CCL2	2.65e-05	0.005102	10261.5	0.601619	1	UP
Tmem45a	TMEM45A	0.000361	0.038759	10306.5	0.599872	1.83594	UP
Hist1h2ap	HIST1H2AP	9.2e-06	0.002383	10308.5	0.599794	1	UP
Hp	HP	1.99e-05	0.004321	10328.5	0.599018	1	UP
Rpl10	RPL10	8.86e-09	8.05e-06	10406	0.596009	1.04562	UP
Ifi211	IFI211	7.54e-05	0.011515	10418	0.595543	1	UP
mt-Nd4l	MT-ND4L	8.93e-05	0.013009	10434	0.594922	1.03387	UP
Adam23	ADAM23	0.00021	0.025462	10441.5	0.594631	1	UP
Gstp1	GSTP1	0.00014	0.018132	10501	0.592321	1	UP
Cox7c	COX7C	4.25e-06	0.001332	10503.5	0.592224	1.04342	UP
Sned1	SNED1	6.18e-05	0.009683	10507	0.592088	1	UP
Prc1	PRC1	0.000261	0.029442	10584.5	0.589079	1	UP
Rpl22l1	RPL22L1	1.85e-05	0.004249	10596.5	0.588613	1.03204	UP
Rps21	RPS21	9.2e-12	1.37e-08	10695.5	0.58477	1.0313	UP
Rpl6	RPL6	8.31e-07	0.000354	10719.5	0.583838	1.02721	UP
Calml4	CALML4	4.54e-06	0.001382	10723.5	0.583683	1	UP
Rpl38	RPL38	1.02e-06	0.00042	10729.5	0.58345	1.03212	UP
Hist2h2aa1	HIST2H2AA1	4.64e-05	0.007896	10799.5	0.580732	1	UP
Rps28	RPS28	3.42e-08	2.67e-05	10810.5	0.580305	1.02897	UP
Rpl36a	RPL36A	6.43e-07	0.000284	10822	0.579859	1.04321	UP
Rpl35a	RPL35A	2.16e-07	0.000123	10845	0.578966	1.04464	UP
Rpl22	RPL22	3.99e-06	0.00132	10860.5	0.578364	1.02971	UP
Col6a2	COL6A2	0.00019	0.0238	10912.5	0.576345	1.04883	UP
Rpl21	RPL21	6.24e-06	0.001771	10928	0.575743	1.02888	UP
Rpl36al	RPL36AL	0.000108	0.014973	10957	0.574618	1.03749	UP
Rps27	RPS27	4.52e-08	3.17e-05	10970.5	0.574093	1.03218	UP
Rpl5	RPL5	1.36e-05	0.003431	10970.5	0.574093	1.03039	UP
Col6a1	COL6A1	0.000132	0.017457	11108.5	0.568736	1.03085	UP
Rps4x	RPS4X	7.71e-06	0.002137	11165.5	0.566523	1.03014	UP
Pcbp2	PCBP2	2.19e-06	0.000766	11229.5	0.564038	1.03933	UP
Sft2d1	SFT2D1	2.36e-05	0.004905	11234.5	0.563844	1	UP
Gm17501	GM17501	0.000378	0.039836	11246	0.563398	1	UP
Sp4	SP4	4.57e-05	0.007896	11249	0.563281	1	UP
Rpl34	RPL34	9.08e-05	0.013038	11328.5	0.560195	1.02353	UP
Rpl9	RPL9	0.000453	0.045794	11341.5	0.55969	1.02513	UP
Rpl36	RPL36	2.93e-05	0.005463	11408.5	0.557089	1.02594	UP
Rpl37	RPL37	3.32e-06	0.001129	11475.5	0.554488	1.02716	UP
Rpl37a	RPL37A	5.1e-07	0.000234	11478.5	0.554371	1.02248	UP
S100a4	S100A4	0.000166	0.021075	11498.5	0.553595	1.02067	UP
A430018G15Rik	A430018G15RIK	0.000105	0.014754	11533	0.552256	1	UP
Rps15a	RPS15A	5.11e-05	0.008346	11537.5	0.552081	1.02462	UP
Marcks	MARCKS	7.72e-05	0.01165	11615	0.549072	1.0301	UP
Rps9	RPS9	0.000354	0.038364	11713	0.545267	1.02185	UP
Rpl23a	RPL23A	0.000259	0.029442	11754	0.543676	1.01632	UP
Rpl39	RPL39	1.73e-06	0.000663	11779.5	0.542686	1.01788	UP
Rps29	RPS29	2.92e-07	0.000151	11843	0.540221	1.02243	UP
Rpl12	RPL12	0.000411	0.042178	11907.5	0.537716	1.01723	UP
Usp18	USP18	2.87e-05	0.005435	14537.5	0.435612	1	DOWN
mt-Nd2	MT-ND2	4.82e-05	0.00809	14587	0.433691	0.973016	DOWN
Aven	AVEN	0.000195	0.024159	14599	0.433225	1	DOWN
Mgp	MGP	0.00025	0.029442	14788.5	0.425868	0.950363	DOWN
Itm2b	ITM2B	0.000254	0.029442	14912.5	0.421054	0.952831	DOWN
Yipf1	YIPF1	0.000262	0.029442	14983.5	0.418297	1	DOWN
Oasl2	OASL2	2.56e-05	0.005076	15022	0.416803	1	DOWN
Adamtsl5	ADAMTSL5	4.96e-05	0.008204	15036.5	0.41624	1	DOWN
Trim30a	TRIM30A	0.000483	0.048348	15075	0.414745	1	DOWN
Ccnd2	CCND2	8.79e-05	0.013009	15119.5	0.413017	0.93261	DOWN
Chchd2	CHCHD2	0.000212	0.025462	15402.5	0.40203	0.966852	DOWN
Jund	JUND	0.000273	0.030098	15428.5	0.401021	0.939012	DOWN
Rps2	RPS2	1.66e-06	0.000661	15445.5	0.400361	0.965352	DOWN
Ifi207	IFI207	3.02e-05	0.005544	15458.5	0.399856	1	DOWN
Kif1c	KIF1C	0.000383	0.040053	15476	0.399177	1	DOWN
Ifi27l2a	IFI27L2A	1.85e-06	0.00069	15565.5	0.395702	1	DOWN
Irgm1	IRGM1	1.78e-05	0.004232	15616.5	0.393722	1	DOWN
Btg2	BTG2	5.5e-05	0.008853	15646	0.392577	0.903445	DOWN
Ifi202b	IFI202B	0.000444	0.045183	15654.5	0.392247	0.88938	DOWN
AC149090.1	AC149090.1	0.000496	0.049246	15664.5	0.391859	0.527291	DOWN
Samd9l	SAMD9L	0.000254	0.029442	15696	0.390636	0.531829	DOWN
Nfe2l1	NFE2L1	0.000397	0.041114	15781.5	0.387317	0.842835	DOWN
Atp6v0c	ATP6V0C	0.000206	0.025248	15784	0.38722	0.94024	DOWN
Ccng1	CCNG1	0.000126	0.017046	15832.5	0.385337	0.469983	DOWN
Tuba1c	TUBA1C	0.000255	0.029442	15834.5	0.385259	0.862546	DOWN
Bdnf	BDNF	0.000278	0.03039	15854.5	0.384482	0.494362	DOWN
Tmem59	TMEM59	0.000369	0.039233	15863.5	0.384133	0.909423	DOWN
Syf2	SYF2	0.000129	0.017305	15874	0.383725	0.517326	DOWN
Phlda1	PHLDA1	3.16e-05	0.005629	15896.5	0.382852	0.935715	DOWN
Id3	ID3	4.64e-06	0.001382	15914	0.382173	0.949085	DOWN
Ifit1	IFIT1	3.92e-07	0.00019	15950	0.380775	1	DOWN
Capg	CAPG	0.00011	0.015031	15971.5	0.37994	0.458986	DOWN
Isg15	ISG15	2.18e-05	0.00463	15979.5	0.37963	1	DOWN
Uap1l1	UAP1L1	4.13e-06	0.001329	16003	0.378717	1	DOWN
Gm11361	GM11361	1.84e-05	0.004249	16049.5	0.376912	0.488333	DOWN
Vat1	VAT1	8.95e-05	0.013009	16078.5	0.375786	0.874865	DOWN
Ctsl	CTSL	2.14e-06	0.000766	16121.5	0.374117	0.892124	DOWN
Grina	GRINA	5.97e-05	0.009482	16151.5	0.372952	0.448415	DOWN
Pmepa1	PMEPA1	2.65e-05	0.005102	16175.5	0.37202	0.846833	DOWN
Hexa	HEXA	2.39e-05	0.004905	16193.5	0.371322	0.483887	DOWN
Hmga2	HMGA2	0.000102	0.014408	16262.5	0.368643	0.831032	DOWN
Hes1	HES1	5.11e-06	0.001485	16298.5	0.367245	0.91665	DOWN
Psmb5	PSMB5	4.43e-05	0.007767	16301.5	0.367129	0.789172	DOWN
Phlda3	PHLDA3	1.98e-05	0.004321	16439.5	0.361771	0.894614	DOWN
Plp2	PLP2	8.6e-06	0.002277	16615	0.354958	0.443011	DOWN
Ctsd	CTSD	8.52e-06	0.002277	16636.5	0.354123	0.800509	DOWN
Dusp1	DUSP1	1e-07	6.28e-05	16916.5	0.343253	0.867574	DOWN
mt-Nd3	MT-ND3	4.16e-09	4.96e-06	17188.5	0.332693	0.89907	DOWN
Ahnak2	AHNAK2	3.59e-08	2.67e-05	17223	0.331353	0.766146	DOWN
Basp1	BASP1	5.71e-09	6.18e-06	17593.5	0.316969	0.426306	DOWN
Tuba1a	TUBA1A	1.06e-12	1.81e-09	18509.5	0.281408	0.827256	DOWN
Cdkn1a	CDKN1A	1.02e-12	1.81e-09	18645.5	0.276128	0.812358	DOWN

### Sheet: RE3
up_tcf7l2_down_cebpa_sp1_dif
gene		pval	fdr	stat	common_lang_effect_size	med_dif
rfp	RFP	1.66e-44	1.88e-40	0	1		UP
Tcf7l2	TCF7L2	7.3e-07	0.002757	2139	0.714686	1.29593	UP
Dut	DUT	6.35e-06	0.012471	2270	0.697212	1.84091	UP
Tspan4	TSPAN4	3.94e-06	0.011155	2321	0.690409	1.65532	UP
Atxn7l3b	ATXN7L3B	6.6e-06	0.012471	2406	0.679072	1.16173	UP
Cst3	CST3	1.43e-05	0.018054	2442	0.67427	1.1503	UP
H60b	H60B	2.29e-05	0.023591	2609	0.651994	1	UP
S100a4	S100A4	1.15e-05	0.017855	2665	0.644524	1.10012	UP
Atp5g2	ATP5G2	7.31e-05	0.048693	2685	0.641857	1.09296	UP
Wif1	WIF1	3.06e-05	0.028938	2716.5	0.637655	1	UP
Rspo3	RSPO3	1.26e-05	0.017855	2737.5	0.634854	1	UP
Stat5b	STAT5B	5.81e-05	0.045836	2843	0.620782	1	UP
Pex11a	PEX11A	6.07e-05	0.045836	2949.5	0.606576	1	UP
Galnt18	GALNT18	6.63e-05	0.04697	3063	0.591437	1	UP
Otor	OTOR	5.64e-05	0.045836	3095	0.587168	1	UP
Vim	VIM	1.78e-05	0.020185	5382	0.282113	0.91416	DOWN
gfp	GFP	2.97e-26	1.68e-22	7497	0	0.533621	DOWN
