## Supplementary Table 2 for "Data-driven inference of Boolean networks from transcriptomes to predict cellular differentiation and reprogramming"

### Sheet: Primers
Primer	sequence (5' à 3')
mMRpl13a_F	TGGTCCCTGCTGCTCTCAA
mMRpl13a_R	CCCCAGGTAAGCAAACTTTCT
mMCebpa_F	GAGCTGAGTGAGGCTCTCATTCT
mMCebpa_R	TGGGAGGCAGACGAAAAAAC
mMSp1_F	GGCTGCCCATTTGTACTCATTTA
mMSp1_R	GCCTGTTAGGAGGTCCCTGAA
mMTcfl7l2_F	ACCTGAGCGCTCCTAAGAAATG
mMTcfl7l2_R	CGCACCAGTTATTCTGTTGATCA
mMTrp63_F	CGAGATGTTGCTGAAGATCAAAGA
mMTrp63_R	GATCGTGTGCTGAGGGAGGTA

### Sheet: siRNAs
siRNA	Comapny	Category	Catalog number
siCebpa	Horizon Discovery	siGENOME SMART pool	M-040561-01-0005
siSp1	Horizon Discovery	siGENOME SMART pool	M-040633-02-0005
siScramble	Horizon Discovery	siGENOME SMART pool	D-001206-14-05

### Sheet: Viral constructs
Overexpressed gene	Company	Log number	Design	Infecious titer
Tcf7l2	Sirion Biotech	KA20190_L7746_V_1	pcLV-CMV-Tcf7l2-T2A-TagRFP-WPRE	1.0 x 10^7 IU/mL
Trp63	Sirion Biotech	KA20190_L7748_V_1	pcLV-CMV-Trp63-T2A-eGFP-WPRE	1.9 x 10^7 IU/mL
eGFP	Sirion Biotech	IP1101T_L4632_V_1	pcLV-CMV-eGFP-IRES-Puro	1.3 x 10^08 IU/mL
